# Defining the root endosphere and rhizosphere microbiomes from the World Olive Germplasm Collection

**DOI:** 10.1101/636530

**Authors:** Antonio J. Fernández-González, Pablo J. Villadas, Carmen Gómez-Lama Cabanás, Antonio Valverde-Corredor, Angjelina Belaj, Jesús Mercado-Blanco, Manuel Fernández-López

## Abstract

Up to date, the bacterial and fungal microbial communities from the olive (*Olea europaea* L.) root systems have not been simultaneously studied. In this work, we show that microbial communities from the olive root endosphere are less diverse than those from the rhizosphere. But more relevant was to unveil that olive belowground communities are mainly shaped by the genotype of the cultivar when growing under the same environmental, pedological and agronomic conditions. Furthermore, *Actinophytocola*, *Streptomyces* and *Pseudonocardia* are the most abundant bacterial genera in the olive root endosphere, *Actinophytocola* being the most prevalent genus by far. In contrast, *Gp6*, *Gp4*, *Rhizobium* and *Sphingomonas* are the main genera in the olive rhizosphere. *Canalisporium*, *Aspergillus*, *Minimelanolocus* and *Macrophomina* are the main fungal genera present in the olive root system. Interestingly enough, a high proportion of so far unclassified fungal sequences at class level were detected in the rhizosphere. From the belowground microbial profiles here reported, it can be concluded that the genus *Actinophytocola* may play an important role in olive adaptation to environmental stresses. Moreover, the huge unknown fungal diversity suggests that there are still some fungi with important ecological and biotechnological implications that have yet to be discovered.
