## Supplementary material for "Defining the root endosphere and rhizosphere microbiomes from the World Olive Germplasm Collection": Table S1

### Sheet: alfa_diversity_final_Bokulich
Samples	Sequences	OTUs	Chao1	se.chao1	ACE	se.ACE	Shannon	Simpson	InvSimpson	Fisher	Singletons	Good's coverage
E02A	5090	453	637.078	39.8888	616.04	12.8032	4.87002	0.984311	63.7374	120.179	154	0.969745
E02B	10314	431	566.344	31.6725	566.129	12.1543	4.42479	0.970871	34.3297	90.9291	129	0.987493
E02C	3360	289	474.109	44.363	485.6	13.0202	3.6813	0.921691	12.77	75.7668	131	0.961012
E03A	16069	436	634.917	43.3025	633.232	13.7132	3.52843	0.885703	8.74915	82.6518	155	0.990354
E03B	5969	305	489.524	45.5436	459.503	11.4747	3.18571	0.830841	5.9116	67.9833	125	0.979058
E03C	8619	412	602.784	44.0216	580.689	12.9068	4.42382	0.97285	36.8317	90.1376	140	0.983757
E04A	6125	328	481.357	39.1467	454.75	11.2356	3.37217	0.863092	7.30418	74.0937	114	0.981388
E04B	5308	333	549.196	48.764	561.969	13.582	3.5019	0.887267	8.87053	78.8266	149	0.971929
E04C	2061	284	458	44.4336	437.571	11.1624	4.67264	0.979915	49.7887	89.257	117	0.943231
E06A	15999	409	553.558	37.044	514.88	11.3911	4.07313	0.96008	25.05	76.4762	112	0.993
E06B	39668	515	642.169	30.4442	643.312	13.0459	4.3363	0.973727	38.0621	83.5341	123	0.996899
E06C	12487	457	662.5	48.3379	605.08	12.6525	4.22776	0.959865	24.9159	93.1596	138	0.988949
E07A	6484	481	657.554	38.3986	635.52	12.8961	4.87713	0.982918	58.5418	120.016	152	0.976558
E07B	3081	276	462.154	46.9783	437.255	11.4261	4.06355	0.960344	25.2169	73.3891	121	0.960727
E07C	21728	445	661.651	51.6073	594.261	12.4996	3.92688	0.94668	18.7547	79.2114	137	0.993695
E08A	4502	263	397.75	36.9621	388.204	10.5949	3.86443	0.947671	19.11	60.9379	99	0.97801
E08B	63565	385	514.818	31.5773	513.134	11.9232	1.88529	0.632979	2.72464	54.5157	120	0.998112
E08C	2207	195	303.938	32.2502	318.112	10.0163	3.76654	0.949892	19.9569	51.6017	84	0.961939
E09A	6008	331	481.962	36.0041	505.222	12.7072	3.89883	0.934632	15.298	75.3869	127	0.978862
E09B	12598	299	536.273	55.2401	548.158	14.3796	1.89266	0.577197	2.36517	54.9758	145	0.98849
E09C	12906	370	549.559	47.6686	485.504	11.2865	3.74569	0.921728	12.776	71.0508	111	0.991399
E14A	18187	413	486.887	20.5692	489.616	11.0394	4.18988	0.960983	25.6299	75.193	89	0.995106
E14B	11956	395	504.019	27.8088	495.333	11.4148	4.19143	0.966483	29.8354	78.4886	108	0.990967
E14C	5914	268	349.447	22.9034	365.658	9.86432	3.38815	0.885037	8.69844	57.782	88	0.98512
E16A	8459	303	430.188	32.3327	445.881	11.3248	3.44646	0.92268	12.9333	61.4319	111	0.986878
E16B	7340	237	336.878	27.939	353.437	10.4152	2.9274	0.884716	8.67426	46.8292	91	0.987602
E16C	31756	415	560.41	38.3605	543.978	12.1214	4.31114	0.972894	36.8915	67.3995	107	0.996631
E17A	12438	350	491.915	35.5218	502.313	11.9315	3.66578	0.939511	16.5319	66.916	116	0.990674
E17B	8465	346	457.3	28.7402	448.743	10.8391	3.88111	0.946961	18.8539	72.5725	106	0.987478
E17C	77388	535	691.022	38.8603	684.592	13.0481	4.57345	0.978504	46.5196	77.4464	119	0.998462
E18A	6983	164	279.556	40.627	245.651	8.26977	2.55776	0.842575	6.35223	30.0831	65	0.990692
E18B	26481	339	441.375	28.699	423.819	10.3251	2.81029	0.844038	6.41181	54.8378	91	0.996564
E18C	4512	273	346.029	22.8363	337.035	9.09263	4.07192	0.940843	16.9042	63.9206	72	0.984043
E19A	6425	308	451.133	36.2418	455.013	11.6986	4.07446	0.960193	25.1209	67.4375	114	0.982257
E19B	6562	314	479.455	44.9744	440.044	11.1223	4.09979	0.960659	25.4185	68.7169	105	0.983999
E19C	34393	438	640.738	49.2212	597.781	12.6619	3.53394	0.913053	11.5012	70.7814	131	0.996191
E21A	6610	375	482.019	27.556	482.059	11.3354	4.42172	0.970947	34.4203	86.1417	106	0.983964
E21B	2207	155	214.036	20.5818	228.88	8.15494	3.52559	0.94708	18.8965	38.0009	58	0.97372
E21C	32193	387	515.269	31.7939	522.122	11.8942	3.34894	0.906065	10.6457	61.8543	116	0.996397
E23A	18907	462	595.246	31.2845	586.414	12.1085	3.06149	0.776129	4.46687	85.5044	128	0.99323
E23B	12240	419	532	28.0193	527.469	11.55	4.07736	0.943329	17.6458	83.9918	114	0.990686
E23C	16928	423	560.043	34.5386	529.95	11.6331	3.46881	0.864032	7.35467	78.6842	114	0.993266
E24A	37128	436	504.353	19.5788	502.583	11.1337	3.49767	0.906419	10.6859	69.3779	84	0.997738
E24B	5898	278	506.6	57.7745	486.137	12.7358	3.31623	0.906839	10.7341	60.5859	127	0.978467
E24C	4980	210	299.146	25.5384	327.866	10.6073	2.91427	0.879528	8.30068	44.4108	86	0.982731
E25A	4414	311	422.057	28.2163	441.927	11.4098	4.1117	0.955019	22.2318	76.325	109	0.975306
E25B	2815	214	341.969	36.7626	356.54	10.9806	3.69976	0.930424	14.3727	53.8237	91	0.967673
E25C	7478	304	426.936	31.6641	438.413	11.2888	3.60984	0.925108	13.3525	63.6723	108	0.985558
E27A	3828	278	411.9	35.5973	407.493	10.7198	3.76507	0.920849	12.6341	68.8899	104	0.972832
E27B	5877	264	359.233	26.5387	366.175	9.90992	3.52798	0.93057	14.403	56.7845	91	0.984516
E27C	3841	312	424.814	30.3538	404.908	10.2102	4.46982	0.975401	40.6515	80.2178	99	0.974225
E28A	17834	520	594.892	18.541	611.1	12.2043	4.43957	0.970542	33.9469	100.256	112	0.99372
E28B	4721	303	417.467	30.2995	421.447	10.9028	4.22523	0.964477	28.1506	72.2261	102	0.978394
E28C	67698	798	993.664	34.7759	1025.62	16.6916	4.09972	0.955105	22.2742	127.071	219	0.996765
E29A	3933	209	286.027	23.4407	303.851	9.43471	3.17847	0.825647	5.73548	47.1079	76	0.980676
E29B	9041	341	474.784	36.4358	433.023	10.3425	3.87919	0.95137	20.5633	70.0485	100	0.988939
E29C	8428	293	392.878	27.9391	385.63	10.1319	3.72023	0.940095	16.693	58.9607	91	0.989203
E30A	6040	269	391.526	33.6555	382.903	10.339	3.37719	0.913794	11.6001	57.7257	97	0.98394
E30B	50587	560	715.774	36.9223	701.395	13.4427	4.1952	0.94335	17.6521	88.1279	129	0.99745
E30C	17827	485	613.269	31.794	594.811	12.2762	4.2518	0.933889	15.1261	91.9981	116	0.993493
E35A	9093	233	319.059	26.2154	326.915	9.82402	2.61746	0.798954	4.97398	43.5905	77	0.991532
E35B	5550	184	309.125	39.5409	296.334	9.53451	2.82197	0.860561	7.17158	36.5931	78	0.985946
E35C	4404	147	241.55	33.2456	243.627	9.04584	2.7656	0.858064	7.04545	29.2836	62	0.985922
E36A	14233	358	498	34.2868	498.654	12.004	2.96403	0.824007	5.68205	66.6928	120	0.991569
E36B	2235	126	252.429	47.643	231.228	8.83687	2.73263	0.828546	5.83247	28.8902	60	0.973154
E36C	2854	140	204.167	22.9776	216.979	8.29893	2.58844	0.796455	4.91292	30.85	56	0.980378
R01A	47200	1873	1995.42	21.7677	1982.75	21.6845	6.20761	0.993727	159.414	389.829	219	0.99536
R01B	28071	1642	1788.77	24.5069	1791.21	20.4652	6.25729	0.994617	185.78	380.603	247	0.991201
R01C	42465	1731	1884.15	26.2079	1858.93	20.9813	6.05029	0.99292	141.251	362.813	234	0.99449
R02A	42726	2015	2129.4	20.847	2111.37	22.4447	6.48447	0.995103	204.207	439.206	209	0.995108
R02B	34476	1915	2052.4	23.8211	2027.57	21.7244	6.54126	0.996393	277.212	437.189	229	0.993358
R02C	41872	1884	2031.82	25.7406	1996.96	21.747	6.28196	0.992834	139.543	405.414	226	0.994603
R03A	47001	1754	1907.38	28.1049	1862.48	21.2687	6.31603	0.995401	217.416	359.331	204	0.99566
R03B	40273	1701	1846.46	26.3878	1814.45	20.9895	6.25713	0.994331	176.395	359.881	208	0.994835
R03C	25953	1652	1823.86	27.6872	1805.48	20.1039	6.17618	0.992728	137.508	392.793	264	0.989828
R04A	17295	1631	1950.71	43.4477	1888.71	20.1262	6.23509	0.99269	136.795	441.666	373	0.978433
R04B	46994	1973	2103.68	23.2227	2075.19	22.1379	6.24148	0.99241	131.759	416.765	218	0.995361
R04C	42655	1911	2019.34	19.9751	2008.19	21.6969	6.02368	0.985932	71.0824	410.746	205	0.995194
R05A	43289	1888	2046.8	26.3042	2013.87	21.52	5.86877	0.976753	43.0165	402.878	250	0.994225
R05B	51449	1900	2033.12	23.2469	2014.62	21.835	5.65468	0.966562	29.9061	388.204	226	0.995607
R05C	38544	1858	1980.04	21.5725	1965.16	21.117	5.86067	0.972024	35.7451	407.44	222	0.99424
R06A	44232	1991	2112.92	22.1022	2089.23	22.3357	6.19383	0.985698	69.922	428.487	210	0.995252
R06B	47777	1808	1951.78	25.6631	1920.75	21.5673	5.97088	0.98132	53.5345	371.717	215	0.9955
R06C	36746	1908	2082.93	28.0196	2053.2	21.8452	6.03914	0.97976	49.4066	427.225	267	0.992734
R07A	36411	1821	1929.78	19.9654	1918.4	21.0891	5.93649	0.972917	36.9241	403.447	207	0.994315
R07B	45268	1844	1972.44	23.3997	1951.65	21.7889	6.40018	0.995031	201.229	386.428	207	0.995427
R07C	40281	1801	1946.29	25.3074	1918.51	21.2868	6.19555	0.992907	140.976	386.892	226	0.994389
R08A	38945	1814	1947.16	22.5394	1947.85	21.4154	6.18298	0.992985	142.543	394.048	242	0.993786
R08B	37848	1756	1910.57	26.1775	1882.67	20.8615	5.8727	0.979534	48.8619	381.039	239	0.993685
R08C	41915	1916	2091.13	29.8914	2030.36	21.8303	6.26315	0.992134	127.137	414.075	235	0.994393
R09A	33021	1807	2033.09	35.3332	1957.96	20.9049	5.99009	0.980845	52.205	410.749	281	0.99149
R09B	27439	1748	1967.95	32.5128	1943.16	20.8669	5.97469	0.980582	51.4987	415.721	313	0.988593
R09C	28559	1695	1856.67	25.9918	1846.73	20.3294	6.0234	0.98279	58.1045	394.589	266	0.990686
R10A	35284	1756	1961.52	32.3033	1915.37	21.0293	5.7175	0.96345	27.36	388.512	277	0.992149
R10B	30683	1543	1735.71	29.8631	1735.86	20.1109	5.69091	0.973817	38.1934	342.385	285	0.990711
R10C	38204	1856	1996.31	23.1767	1992.73	21.3845	5.69776	0.958271	23.964	407.882	254	0.993351
R11A	32817	1752	1905.26	24.9937	1896.55	20.5042	5.70886	0.96446	28.137	395.42	259	0.992108
R11B	40991	1921	2070.73	25.1278	2041.62	21.6358	5.8386	0.96523	28.7608	417.991	244	0.994047
R11C	39067	1879	2012.17	22.7554	1998.27	21.4412	5.70191	0.959141	24.4745	411.79	237	0.993933
R12A	39927	1872	2068.28	30.6799	2026.37	21.5401	5.68128	0.960639	25.4061	407.381	280	0.992987
R12B	47320	1732	1865.88	23.2327	1852.4	20.718	5.34213	0.943607	17.7328	353.078	229	0.995161
R12C	46766	1884	2009.01	21.807	2000.21	21.6791	5.57758	0.950476	20.1922	393.665	228	0.995125
R13A	47812	1998	2090.87	17.5749	2083.05	21.7739	5.47189	0.93444	15.2532	421.525	198	0.995859
R13B	38697	1916	2105.45	30.8537	2045.69	21.6137	5.8984	0.971526	35.1196	423.303	258	0.993333
R13C	35960	1484	1645.12	26.9955	1637.49	19.5612	5.27558	0.947672	19.1103	312.051	244	0.993215
R14A	41401	1748	1868.68	21.5186	1865.23	21.0358	5.65418	0.955236	22.3395	369.789	218	0.994734
R14B	45113	1692	1826.73	24.24	1807.02	20.8572	5.66637	0.973247	37.3795	347.073	212	0.995301
R14C	37875	1901	2082.76	29.2622	2039.36	21.7125	5.87726	0.966672	30.0044	421.594	264	0.99303
R15A	50499	1880	2033.12	26.5369	1994.09	21.772	5.90016	0.974005	38.4691	384.907	228	0.995485
R15B	44422	1736	1858.42	21.7677	1854.61	21.0703	6.05943	0.986217	72.5524	359.884	219	0.99507
R15C	38354	1814	2000.65	30.3373	1952.5	21.183	5.86246	0.979421	48.5937	395.707	259	0.993247
R16A	40412	1822	2007.85	30.3251	1960.04	21.4063	5.82032	0.965881	29.3093	392.288	257	0.993641
R16B	22658	1691	1892.25	29.292	1900.53	20.1901	5.99103	0.985599	69.4395	422.754	324	0.9857
R16C	38491	1917	2038.54	20.8011	2039.02	21.5837	6.0018	0.980675	51.7451	424.219	239	0.993791
R17A	39457	1703	1862.78	27.0458	1830.04	20.5609	6.01381	0.992148	127.363	362.387	239	0.993943
R17B	28070	1687	1840.37	25.926	1813.98	20.1881	6.23898	0.993715	159.105	394.201	240	0.99145
R17C	38694	1895	2048.61	25.7608	2014.05	21.3649	6.20431	0.992677	136.565	417.387	244	0.993694
R18A	45617	1678	1872.19	32.2192	1831.96	21.0922	6.08276	0.992527	133.811	342.502	249	0.994542
R18B	30033	1630	1828.78	32.1371	1787.31	20.3597	6.182	0.994362	177.377	369.634	262	0.991276
R18C	59509	1910	2049.48	25.6151	2006.57	21.9907	6.14063	0.992189	128.027	376.848	203	0.996589
R19A	33182	1819	1941.16	21.6358	1926.08	20.9333	6.36328	0.995182	207.547	413.687	221	0.99334
R19B	42106	1837	1964.11	23.06	1940.85	21.5464	6.37002	0.995542	224.296	392.029	209	0.995036
R19C	38940	1696	1850.47	26.3746	1826.12	20.7788	6.23695	0.994759	190.791	361.774	235	0.993965
R20A	49011	1883	2006.03	21.6509	1998.2	21.8433	6.16368	0.992466	132.726	388.646	224	0.99543
R20B	51268	1951	2081.03	23.4163	2053.55	22.2064	6.26487	0.993112	145.175	401.693	212	0.995865
R20C	56183	1859	2006.9	27.0934	1954.43	21.6412	6.15291	0.992056	125.882	369.532	204	0.996369
R21A	50039	1929	2024.76	18.7464	2010.39	21.9867	6.35146	0.994601	185.215	398.487	182	0.996363
R21B	48322	1715	1874.07	27.3816	1845.38	21.0341	5.81331	0.981863	55.137	346.903	231	0.99522
R21C	38834	1877	2046.26	27.3764	2020.08	21.6853	6.24293	0.992332	130.419	411.913	262	0.993253
R22A	46857	1980	2126.89	25.8044	2085.44	22.2669	6.21693	0.991066	111.935	418.961	222	0.995262
R22B	49797	1990	2086.39	18.908	2068.52	22.323	6.4446	0.99547	220.743	414.94	181	0.996365
R22C	39078	1874	2039.14	27.6049	2004.95	21.867	6.42742	0.994969	198.748	410.359	245	0.99373
R23A	78913	2051	2131.93	17.6988	2113.39	22.5231	6.33568	0.994064	168.46	384.96	145	0.998163
R23B	40825	1902	1998.03	18.4887	1985.39	21.5983	6.41832	0.995704	232.787	413.19	189	0.99537
R23C	39686	1877	1998.72	21.8317	1977.29	21.3633	6.29439	0.994516	182.339	409.449	215	0.994582
R24A	43656	1660	1822.96	26.9788	1812.68	20.7543	5.63328	0.979933	49.8339	341.709	250	0.994273
R24B	41088	1889	2035.28	24.6154	2013.46	21.6649	6.1737	0.992393	131.461	408.878	243	0.994086
R24C	54593	2042	2129.09	17.7183	2110.58	22.5426	6.47361	0.995977	248.547	418.576	169	0.996904
R25A	45925	1964	2079.29	20.8667	2068.01	22.3065	6.48493	0.996279	268.729	416.901	212	0.995384
R25B	41720	2088	2200.16	20.7756	2176.92	22.839	6.6584	0.996744	307.123	462.694	202	0.995158
R25C	34251	1872	2006.57	23.3477	1980.12	21.1854	6.3587	0.99505	202.003	425.373	229	0.993314
R26A	45942	1845	1949.92	19.7258	1939.94	21.478	6.28449	0.995002	200.069	385.2	197	0.995712
R26B	48109	1424	1601.46	30.4946	1581.96	19.6252	5.74659	0.987332	78.9401	275.529	232	0.995178
R26C	30887	1772	1951.16	27.2195	1950.88	20.8125	5.96072	0.988734	88.7663	408.388	298	0.990352
R27A	26555	1689	1869.31	28.3573	1848.04	20.1079	6.20908	0.994641	186.587	401.494	277	0.989569
R27B	41653	1838	1992.51	26.2735	1956.8	21.3244	6.18466	0.993546	154.942	393.441	237	0.99431
R27C	42324	1969	2066.2	18.8302	2046.09	21.8562	6.32971	0.993666	157.89	427.576	186	0.995605
R28A	38579	1712	1871.61	27.5322	1836.59	20.8888	6.23993	0.994895	195.889	367.028	230	0.994038
R28B	51493	1829	1961.24	24.4184	1929.37	21.6121	6.25469	0.994264	174.333	370.036	201	0.996097
R28C	62077	1983	2037.72	12.8448	2037.64	22.295	6.46832	0.995866	241.902	390.8	132	0.997874
R29A	45873	1863	2011.51	25.4805	1989.57	21.8619	6.30479	0.994062	168.406	390.1	233	0.994921
R29B	57876	1835	1953.45	21.9887	1932.92	21.6028	6.10228	0.991784	121.716	360.974	200	0.996544
R29C	34373	1816	1971.98	25.6543	1954.46	21.2986	6.27586	0.992756	138.047	408.64	254	0.99261
R30A	41245	1800	1958.99	26.5917	1936.15	21.4122	6.02661	0.98841	86.2794	384.165	245	0.99406
R30B	45724	1907	2016.34	20.371	1999.6	21.7236	6.16534	0.990794	108.63	402.118	200	0.995626
R30C	58915	1821	1999.9	30.4771	1943.83	21.485	5.66776	0.982707	57.8265	356.019	236	0.995994
R31A	35816	1773	1910.17	23.8805	1891.28	20.9427	6.21304	0.993604	156.348	391.688	227	0.993662
R31B	62754	1875	1999.22	23.1347	1972.97	21.8798	6.15282	0.993196	146.968	363.606	198	0.996845
R31C	51630	1885	1998.46	21.3966	1982.08	21.9465	6.40063	0.99585	240.976	384.022	194	0.996242
R32A	50519	1836	1979.78	25.6631	1947.37	21.6671	6.24709	0.994619	185.842	373.606	215	0.995744
R32B	62337	1909	2025.12	22.1483	1997.14	22.0121	6.20508	0.99446	180.508	372.392	189	0.996968
R32C	15565	1536	1732.89	29.147	1745.33	19.2722	6.37484	0.995984	249	422.838	313	0.979891
R33A	43948	1926	2056.44	23.1327	2034.41	22.0602	6.34462	0.994483	181.267	411.518	219	0.995017
R33B	60426	2003	2075.01	15.9555	2060.19	22.3487	6.47143	0.995543	224.352	398.333	143	0.997633
R33C	44465	2054	2171.49	21.9183	2141.68	22.6992	6.63665	0.996737	306.456	445.171	198	0.995547
R34A	42324	1744	1882.55	23.4972	1872.97	20.5868	5.81327	0.98726	78.4902	366.577	240	0.994329
R34B	45182	1742	1893.38	24.7434	1884.38	20.675	5.33559	0.967912	31.1643	359.869	258	0.99429
R34C	36858	1718	1880.64	26.7732	1863.18	20.9244	6.24307	0.995092	203.755	373.266	253	0.993136
R35A	61702	1925	2016.67	18.2606	2006.97	22.091	6.27647	0.995025	200.998	377.2	176	0.997148
R35B	46150	1948	2114.01	27.422	2081.91	22.296	6.2675	0.993651	157.497	412.07	251	0.994561
R35C	39245	1739	1879.17	24.3863	1859.64	21.0164	6.24641	0.993902	163.983	372.669	227	0.994216
R36A	45948	1648	1780.66	23.9303	1766.33	20.6958	5.99937	0.991113	112.521	334.234	211	0.995408
R36B	48471	1830	1991.6	27.3497	1965.42	21.783	6.23099	0.994277	174.742	376.016	239	0.995069
R36C	64551	1982	2063.51	16.9652	2053.69	22.3415	6.39968	0.995347	214.931	386.877	162	0.99749
