## Supplementary material for "Defining the root endosphere and rhizosphere microbiomes from the World Olive Germplasm Collection": Table S2

### Sheet: alfa_diversity_final_Bokulich
Samples	Sequences	OTUs	Chao1	se.chao1	ACE	se.ACE	Shannon	Simpson	InvSimpson	Fisher	Singletons	Good's coverage
E01A	9072	36	43	7.10388	42.2521	2.89433	1.40491	0.566404	2.3063	4.76712	7	0.999228
E01B	4557	54	61	7.10979	57.796	3.58913	2.6603	0.885503	8.73387	8.60738	7	0.998464
E01C	3311	31	49	16.0928	44.2392	3.45307	2.28492	0.873217	7.8875	4.7312	9	0.997282
E02A	23366	53	59.5	4.87992	68.486	4.90528	1.61836	0.736385	3.79342	6.46956	13	0.999444
E02B	20489	39	43.6667	4.48816	46.3458	3.33817	1.77467	0.771891	4.38388	4.64754	8	0.99961
E02C	2572	25	25.3333	0.757727	26.5556	2.50326	1.70045	0.751568	4.02524	3.84137	3	0.998834
E03A	3104	41	51.5	10.538	47.1307	3.36567	2.52208	0.863365	7.31878	6.67253	7	0.997745
E03B	2339	40	41.4286	1.93318	43.3768	3.30314	2.46615	0.871433	7.77806	6.85462	5	0.997862
E03C	11929	57	79.6667	14.908	84.6266	4.96126	1.98309	0.740088	3.84746	7.76853	17	0.998575
E04A	6300	28	46.2	13.1419	58.3867	4.67264	0.421852	0.157832	1.18741	3.77307	14	0.997778
E04B	4263	27	36.1667	7.37289	47.2659	4.11445	0.465046	0.182855	1.22377	3.85156	11	0.99742
E04C	5191	30	52	17.4417	62.4065	4.83668	1.54911	0.700722	3.34138	4.21541	12	0.997688
E05A	25786	17	35	16.0607	57.9837	2.97891	1.10568	0.628243	2.68993	1.77369	9	0.999651
E05B	3526	14	16	2.86744	19.9941	2.13314	0.980992	0.547869	2.21175	1.85402	4	0.998866
E05C	7152	27	32	5.52268	33.4464	3.05202	1.44418	0.645974	2.82466	3.54836	6	0.999161
E06A	17239	52	67.6	11.6404	64.4703	4.0158	1.78235	0.770091	4.34955	6.61013	13	0.999246
E06B	24337	37	44.2	6.43277	48.3363	3.45581	1.96965	0.813461	5.36081	4.27938	9	0.99963
E06C	12730	41	57.5	12.8912	56.5314	3.86541	1.53945	0.637374	2.75766	5.26207	12	0.999057
E07A	10622	37	40	3.41526	40.3962	2.83486	1.2857	0.503918	2.0158	4.80416	6	0.999435
E07B	16197	30	41.25	9.53869	46.31	3.9227	1.41181	0.673985	3.06735	3.56188	10	0.999383
E07C	13001	38	43.1429	4.64843	48.8371	3.6279	1.31003	0.626691	2.67875	4.80843	9	0.999308
E08A	1475	21	22	1.57754	25.1777	2.56794	0.934792	0.390248	1.64001	3.46812	4	0.997288
E08B	22253	23	30.2	6.4283	34.4545	2.22809	1.15381	0.617983	2.61768	2.53275	9	0.999596
E08C	2116	22	29	6.63715	40.2925	3.59866	1.25233	0.548127	2.21301	3.4222	8	0.996219
E10A	19795	23	37	13.1648	35.9123	2.3505	1.61898	0.752309	4.0373	2.57	8	0.999596
E10B	8219	18	63	30.13	50.2222	3.32411	1.40701	0.737811	3.81404	2.18655	10	0.998783
E10C	895	18	21	3.41049	29.1595	3.64703	1.01329	0.454867	1.83442	3.19156	6	0.993296
E11A	13903	23	33.5	10.5137	30.7549	2.64515	0.525599	0.212921	1.27052	2.68988	7	0.999497
E11B	1669	17	17.5	1.02431	19.0012	1.89228	0.343517	0.107914	1.12097	2.63449	3	0.998203
E11C	4668	27	32.6	5.33896	37.3979	3.18493	0.869996	0.384953	1.62589	3.79439	8	0.998286
E12A	5651	31	52	14.7338	55.1161	4.27894	0.315473	0.111061	1.12494	4.31918	15	0.997346
E12B	1680	24	26	2.58047	29.071	2.81642	1.57908	0.670305	3.03311	3.96623	5	0.997024
E12C	24537	19	21	2.57904	25.9269	2.83893	1.25035	0.655136	2.89969	2.02027	5	0.999796
E13A	24591	39	44.25	5.36602	47.2992	3.36485	1.38685	0.627282	2.68299	4.53577	7	0.999715
E13B	4856	14	21.5	8.10281	33.896	3.54527	1.1405	0.636459	2.75072	1.76804	6	0.998764
E13C	1184	17	24	7.08799	25.89	2.06456	1.0097	0.426683	1.74424	2.81222	7	0.994088
E14A	3226	20	22	2.57938	24.7553	2.3631	1.18677	0.493686	1.97506	2.84291	5	0.99845
E14B	11377	37	59.5	19.2746	51.2322	3.42888	2.13581	0.83717	6.14138	4.7555	10	0.999121
E14C	9665	47	52	4.31131	56.2925	3.94554	2.26732	0.837336	6.14765	6.42341	10	0.998965
E15A	3431	16	52	25.5872	52.6429	3.21311	0.286922	0.0992258	1.11016	2.1723	9	0.997377
E15B	7155	29	44	10.3285	63.0124	5.19207	0.951333	0.502596	2.01044	3.85262	15	0.997904
E15C	5213	30	51	14.7334	66.0455	4.6788	0.868467	0.451667	1.82371	4.2125	15	0.997123
E16A	20268	22	67	30.1693	38.0802	3.24318	0.685192	0.329662	1.49179	2.43741	10	0.999507
E16B	5439	27	29.625	2.82488	33.3073	2.82924	1.21387	0.586656	2.41929	3.70212	7	0.998713
E16C	6501	26	30.2	4.33288	31.9137	2.75539	0.765138	0.341897	1.51952	3.44703	7	0.998923
E17A	5405	33	39.875	5.56182	46.5403	3.82928	1.55723	0.726095	3.6509	4.67895	11	0.997965
E17B	12772	40	51	8.46944	56.9576	3.78961	1.49143	0.585361	2.41174	5.11268	12	0.99906
E17C	16448	29	114.5	59.3215	112.079	2.4354	1.60929	0.753191	4.05171	3.42046	19	0.998845
E18A	4260	28	39.1429	8.22425	52.831	4.23445	1.21477	0.651412	2.86872	4.01898	13	0.996948
E18B	597	21	66.5	34.5047	75.7704	3.00457	0.884414	0.375198	1.60051	4.23829	14	0.976549
E18C	4055	24	29.25	5.36085	31.9046	3.00551	0.969721	0.53553	2.15299	3.38551	7	0.998274
E19A	10710	53	72.125	12.0454	99.8789	6.10937	1.96038	0.746046	3.93772	7.26351	18	0.998319
E19B	4097	44	55	8.47012	62.8901	3.99064	2.31184	0.847618	6.56246	6.88546	12	0.997071
E19C	15586	39	58.5	14.7319	59.4122	3.99932	1.55635	0.695135	3.28014	4.82655	13	0.999166
E20A	3041	44	72.875	16.6921	86.7621	5.53021	1.20833	0.533369	2.14302	7.28976	22	0.992766
E20B	1963	20	26	5.38003	40.6142	3.91436	0.675902	0.339905	1.51493	3.09955	9	0.995415
E20C	1843	20	27	6.63569	30.2473	2.70477	1.14502	0.593523	2.46016	3.1358	8	0.995659
E21A	10783	25	27	2.87532	27.7467	2.601	0.815804	0.453917	1.83122	3.061	4	0.999629
E21B	1655	13	16.3333	4.10134	20.1203	2.2636	0.800485	0.482713	1.93316	1.92348	5	0.996979
E21C	9856	21	23.5	3.15175	25.3362	2.50195	1.01295	0.535955	2.15497	2.54132	5	0.999493
E22A	11902	31	40	8.03389	42.2565	3.30783	0.65599	0.264452	1.35953	3.85834	9	0.999244
E22B	1975	36	114	45.2395	53.4421	3.93002	2.12474	0.833111	5.99199	6.25144	13	0.993418
E22C	10130	19	31	10.7366	35.6651	2.45179	0.823054	0.442422	1.79347	2.25968	9	0.999112
E23A	12740	49	55	5.3858	55.2609	3.66088	2.09233	0.817735	5.48652	6.4578	9	0.999294
E23B	23719	35	54.5	14.7301	58.281	4.3806	0.976861	0.429984	1.75434	4.03232	13	0.999452
E23C	4170	39	54	9.97591	63.5444	4.33704	1.92504	0.817431	5.47738	5.95098	16	0.996163
E24A	12973	19	19	0.0811107	19.3846	2.1488	1.10763	0.503505	2.01412	2.18683	1	0.999923
E24B	6797	25	25.5	1.29052	25.6167	2.47695	1.86265	0.798179	4.95489	3.27263	2	0.999706
E24C	2025	18	40.5	19.2359	59.3847	4.1146	0.956025	0.45066	1.82036	2.72175	10	0.995062
E25A	24614	35	39.6667	4.48762	43.0534	3.39281	1.06609	0.489625	1.95935	4.01298	8	0.999675
E25B	14174	35	56	14.7353	63.1214	4.4345	1.1032	0.53232	2.13821	4.32343	15	0.998942
E25C	7211	44	53.3333	8.84991	49.1386	3.38772	2.15667	0.847112	6.54074	6.23797	8	0.998891
E26A	12133	29	47	16.0894	41.6313	3.38073	1.42006	0.591284	2.44669	3.56591	9	0.999258
E26B	11339	27	38.25	9.53705	53.3905	4.11632	1.08165	0.504308	2.01738	3.31823	10	0.999118
E26C	463	14	17	4.13912	18.841	2.08324	1.27613	0.54367	2.1914	2.72269	4	0.991361
E27A	2298	25	28.75	4.19898	30.0994	2.71843	1.38492	0.63113	2.71098	3.92156	6	0.997389
E27B	5090	25	30.25	5.36136	31.6236	2.76958	1.18065	0.602518	2.51584	3.4221	7	0.998625
E27C	4665	36	78	25.9969	77.2877	4.36012	0.395171	0.135272	1.15643	5.31025	21	0.995498
E28A	14815	45	71.25	18.7499	77.2476	4.67144	1.77557	0.698356	3.31517	5.7261	15	0.998988
E28B	6032	38	54.5	12.8901	59.3297	4.37734	1.62817	0.69887	3.32082	5.41589	12	0.998011
E28C	36316	59	79	13.4929	85.0448	4.77969	2.01512	0.816921	5.46213	6.88363	16	0.999559
E29A	21938	28	96	48.6397	72.3134	4.05919	0.421619	0.233954	1.3054	3.16613	17	0.999225
E29B	7032	22	31.3333	8.83521	40.2578	3.76124	1.18398	0.540508	2.17632	2.81154	8	0.998862
E29C	6786	29	80	35.1639	84.5513	5.27607	0.248218	0.0837658	1.09142	3.88412	18	0.997347
E30A	15974	34	45	8.86724	49.8435	3.76255	1.07631	0.575109	2.35354	4.11393	11	0.999311
E30B	37910	43	128.5	59.3396	106.066	5.88697	1.68583	0.687739	3.20245	4.79028	19	0.999499
E30C	3396	46	82.1429	20.8126	95.8119	6.21176	1.34013	0.603208	2.52021	7.52297	23	0.993227
E31A	1342	30	49.5	14.7274	65.1199	5.64014	1.80683	0.723158	3.61217	5.44304	13	0.990313
E31B	4289	36	51.6	11.6365	60.6278	3.78534	1.39019	0.614752	2.59573	5.38859	13	0.996969
E31C	24322	51	67.5	12.8944	72.1882	4.15583	2.19589	0.828174	5.81983	6.15823	12	0.999507
E33A	10051	44	53.1667	7.37647	54.7702	3.39573	1.60346	0.700949	3.34392	5.91518	11	0.998906
E33B	37663	33	46.2	10.2098	51.2105	3.80868	1.37816	0.693998	3.26795	3.56125	12	0.999681
E33C	442	22	31.3333	8.83521	34.2576	3.22799	1.71747	0.698204	3.3135	4.86763	8	0.9819
E35A	14439	21	26	6.0018	29.3526	2.12207	1.24893	0.552451	2.23439	2.41484	5	0.999654
E35B	12488	13	27	13.1339	49	0.977067	1.30497	0.712599	3.47946	1.43283	8	0.999359
E35C	15818	29	59	20.9158	98.0319	7.83901	1.07403	0.604865	2.53078	3.43842	16	0.998988
E36A	10656	33	60.2	18.162	66.4376	3.35024	1.45665	0.687405	3.19903	4.21103	17	0.998405
E36B	8282	15	36	17.3227	30.0341	2.92146	0.984117	0.568743	2.3188	1.7756	7	0.999155
E36C	13929	17	26	8.02434	31.7839	3.01052	0.685308	0.476355	1.90969	1.91142	9	0.999354
R01A	9278	117	135.4	9.91677	133.275	5.49927	3.08327	0.925272	13.3819	18.8717	24	0.997413
R01B	21635	171	185.882	8.21105	187.84	6.7472	3.42021	0.933059	14.9385	25.3284	23	0.998937
R01C	9929	102	114.364	7.9508	114.657	5.32692	2.80971	0.889652	9.06227	15.8316	17	0.998288
R02A	6358	125	150	13.2999	143.051	5.865	3.32299	0.937898	16.1026	22.0562	25	0.996068
R02B	2636	103	116.125	7.59431	115.333	5.00253	3.0696	0.914992	11.7636	21.3518	21	0.992033
R02C	3233	82	128	26.5956	104.263	5.1109	2.70652	0.86971	7.67518	15.3051	24	0.992577
R03A	8354	84	99	8.65545	99.8881	4.74806	1.64564	0.634949	2.73935	12.9868	21	0.997486
R03B	15084	115	140.667	14.7025	135.086	5.79932	2.85059	0.901105	10.1118	16.9278	22	0.998542
R03C	10645	111	136	13.0136	135.267	5.9153	2.48038	0.823362	5.66129	17.2758	26	0.997558
R04A	17385	78	123.111	23.1635	121.038	6.45369	1.4972	0.624639	2.6641	10.5262	29	0.998332
R04B	3586	93	105.667	7.51188	107.872	5.02721	3.04817	0.919358	12.4006	17.4468	20	0.994423
R04C	10298	116	126	6.00365	130.478	5.56759	2.88645	0.907685	10.8325	18.3145	20	0.998058
R05A	13630	69	75	4.69841	78.0358	4.30558	2.1155	0.817685	5.48502	9.49049	12	0.99912
R05B	6290	65	90	13.2983	93.1365	5.09488	1.28132	0.518339	2.07615	10.0997	25	0.996025
R05C	6003	89	114.667	14.7016	106.362	5.08015	1.90481	0.648116	2.84184	14.8167	22	0.996335
R06A	4250	119	138.118	9.89071	139.857	5.82606	3.18043	0.924608	13.2639	22.7249	26	0.993882
R06B	11091	112	130.071	9.95513	130.113	5.60723	2.30489	0.754013	4.06525	17.3293	23	0.997926
R06C	9117	106	121.111	9.73375	116.85	5.32642	2.64572	0.878728	8.24595	16.8354	17	0.998135
R07A	11226	145	166.75	10.4627	170.153	6.3512	3.15008	0.925972	13.5085	23.4961	30	0.997328
R07B	9524	129	152.077	12.2326	156.183	6.4128	3.5313	0.952483	21.0452	21.0968	25	0.997375
R07C	8072	105	126.231	11.4722	132.574	5.9545	3.13424	0.926745	13.651	17.0376	24	0.997027
R08A	6675	106	165.5	28.1842	152.971	6.53224	2.64319	0.853026	6.80391	17.892	35	0.994757
R08B	5300	52	86.2	21.9218	81.7914	5.00003	1.70973	0.72453	3.63017	8.0036	19	0.996415
R08C	6665	82	101	11.2897	99.3984	4.98818	2.07925	0.740609	3.85518	13.164	20	0.996999
R09A	19546	99	122.625	11.7898	128.171	5.99984	1.72846	0.680644	3.1313	13.6179	28	0.998567
R09B	5439	71	114.5	21.7848	115.424	5.70387	1.63291	0.62782	2.68687	11.5285	30	0.994484
R09C	23116	83	108.667	14.7013	106.236	5.00481	1.6791	0.601177	2.50738	10.8259	22	0.999048
R10A	2492	75	115.625	22.0207	111.524	5.53574	2.75343	0.879095	8.27098	14.5695	26	0.989567
R10B	3106	68	118.143	27.2813	103.342	5.3423	2.48591	0.871592	7.78765	12.2811	27	0.991307
R10C	3013	81	98.5	10.1057	99.4768	5.00161	2.61245	0.869983	7.69128	15.3222	21	0.99303
R11A	8943	72	91.0909	11.0485	95.8098	5.11411	1.94357	0.791253	4.79049	10.6989	21	0.997652
R11B	678	49	57.2727	5.91455	60.682	3.6973	2.65367	0.883864	8.61057	12.1236	14	0.979351
R11C	8161	80	99	11.6118	97.9609	5.16542	2.27794	0.823535	5.66686	12.3113	19	0.997672
R12A	5277	100	109.5	5.85623	113.277	5.12239	2.03841	0.680841	3.13323	17.5077	19	0.996399
R12B	12261	78	93.5455	9.44477	93.6125	4.9625	1.98696	0.781296	4.5724	11.1349	19	0.99845
R12C	3826	77	86.7143	6.29026	90.3926	4.68115	2.56396	0.873106	7.88057	13.6548	17	0.995557
R13A	2505	109	122.125	7.59437	124.062	5.41553	3.416	0.934838	15.3464	23.2449	21	0.991617
R13B	1360	86	116	16.1526	105.069	4.7792	3.21404	0.927679	13.8273	20.4069	25	0.981618
R13C	2172	52	55.5	3.44315	57.7378	3.78424	2.74064	0.898888	9.88999	9.57967	8	0.996317
R14A	6579	80	88.6667	6.41328	90.125	4.69052	2.48515	0.771211	4.37084	12.8143	13	0.998024
R14B	9920	108	127.091	11.0495	124.765	5.5445	2.96123	0.906768	10.7259	16.9435	21	0.997883
R14C	12306	124	133.545	6.56672	132.38	5.66062	3.49773	0.955801	22.6251	19.1784	15	0.998781
R15A	891	63	105	21.8466	116.364	6.43853	2.80577	0.897928	9.79701	15.4787	28	0.968575
R15B	2914	69	100.625	17.9627	93.102	4.89309	2.44232	0.855905	6.93989	12.6801	23	0.992107
R15C	2291	75	102.143	16.501	94.5267	4.94374	2.60687	0.838967	6.20992	14.8694	20	0.99127
R16A	3438	80	108.111	15.8028	105.051	5.1717	2.98833	0.923362	13.0484	14.6444	23	0.99331
R16B	2883	69	76.5833	5.44754	80.0574	4.39124	2.66271	0.880062	8.33761	12.7106	14	0.995144
R16C	6636	103	132.25	15.0393	130.366	5.86695	2.10334	0.658218	2.92585	17.3056	27	0.995931
R17A	34410	76	86.1111	7.18793	88.5433	4.67183	1.79727	0.711915	3.47119	9.24292	14	0.999593
R17B	2975	82	103	12.2003	100.537	5.00935	2.57177	0.802441	5.06178	15.6017	21	0.992941
R17C	2072	85	104.462	10.7331	104.923	4.96966	2.64622	0.840659	6.27585	17.8456	23	0.9889
R18A	3028	67	86	11.289	92.1333	5.03869	2.51423	0.863385	7.31981	12.1287	20	0.993395
R18B	4034	59	70.1429	8.22861	71.967	4.41687	2.48852	0.857859	7.03526	9.79581	13	0.996777
R18C	9305	70	77.2	6.43688	75.5313	4.27425	2.68314	0.900303	10.0304	10.2802	9	0.999033
R19A	15156	104	122.75	9.89628	128.6	5.72433	1.81613	0.666528	2.99875	15.0361	25	0.99835
R19B	8465	73	98.6667	14.7008	97.6031	5.03015	2.16856	0.805707	5.14686	10.9791	22	0.997401
R19C	55072	82	99	10.992	98.5218	4.70128	2.52352	0.874124	7.94431	9.45825	17	0.999691
R20A	4474	98	117.25	10.8685	115.187	5.25213	2.95062	0.908131	10.8851	17.7012	22	0.995083
R20B	14133	108	127	11.2904	124.093	5.62409	2.35785	0.82825	5.82243	15.9038	20	0.998585
R20C	21839	97	104.333	5.67594	103.783	4.99057	2.13919	0.811581	5.30731	13.0697	12	0.999451
R21A	4347	98	126.875	16.6964	112.365	5.03866	2.86553	0.899469	9.94717	17.8138	22	0.994939
R21B	8217	65	70.5	4.50919	73.6232	4.28736	1.83422	0.697977	3.311	9.62915	11	0.998661
R21C	4119	88	109	12.2005	110.38	5.45782	2.77912	0.864065	7.35643	15.8084	21	0.994902
R22A	8077	93	116	12.4651	119.057	5.68609	2.09859	0.72577	3.64658	14.7437	24	0.997029
R22B	7180	104	126.895	11.0145	138.259	6.16077	1.86358	0.636585	2.75168	17.2341	30	0.995822
R22C	4224	84	93.1	6.48383	92.6137	4.62596	2.44256	0.821179	5.59217	14.858	14	0.996686
R23A	13276	69	76.5833	5.44754	79.0168	4.2756	1.01307	0.375629	1.60161	9.53047	14	0.998945
R23B	8348	93	111.071	9.95484	110.689	5.05629	1.42716	0.513248	2.05443	14.6528	23	0.997245
R23C	1593	79	93.6154	8.6455	98.1173	5.02516	2.77491	0.852428	6.77633	17.4613	20	0.987445
R24A	4621	90	96.5	4.88069	96.7896	4.70574	2.95609	0.902634	10.2705	15.8487	13	0.997187
R24B	3708	75	84.5455	6.56592	85.7651	4.47903	2.33362	0.808593	5.22447	13.3144	15	0.995955
R24C	16445	94	124.6	20.0104	113.273	5.23495	2.58164	0.864084	7.35747	13.1846	18	0.998905
R25A	8555	91	109.071	9.9548	113.112	5.38535	1.96557	0.745096	3.92304	14.2151	23	0.997312
R25B	4418	113	116.438	2.97733	117.482	5.19979	3.43976	0.939984	16.6622	21.1316	11	0.99751
R25C	6308	93	108.111	9.7334	107.172	5.20432	2.75084	0.868828	7.62359	15.4654	17	0.997305
R26A	3037	75	87.75	7.96315	91.5373	4.83685	2.74828	0.878134	8.20571	13.9139	18	0.994073
R26B	762	37	43	5.38436	43.5368	3.06992	1.71098	0.595628	2.47297	8.13011	9	0.988189
R26C	665	59	87.875	16.6938	88.4237	5.1091	2.99987	0.90752	10.8131	15.6354	22	0.966917
R27A	13240	97	112	9.97988	107.664	5.10693	2.46008	0.831139	5.92201	14.1809	16	0.998792
R27B	1942	54	77.3333	13.6337	87.4658	5.86637	1.94257	0.739836	3.84373	10.2954	21	0.989186
R27C	6530	82	103.111	12.6056	105.514	5.14043	2.38459	0.830426	5.89713	13.2156	20	0.996937
R28A	4314	84	99	10.3348	94.2955	4.76812	2.82313	0.873047	7.87691	14.7913	15	0.996523
R28B	12048	73	82.1	6.48354	83.2282	4.46608	1.07449	0.368304	1.58304	10.3374	14	0.998838
R28C	17924	96	110.25	8.65356	115.066	5.39777	2.77258	0.898454	9.84776	13.3239	19	0.99894
R29A	2083	71	80.1	6.48348	80.5495	4.30723	2.91463	0.89572	9.58953	14.2173	14	0.993279
R29B	14276	72	87	12.8362	79.5693	4.30308	2.58624	0.866944	7.51565	9.89721	10	0.9993
R29C	1980	78	88	6.65641	90.9423	4.72513	3.17103	0.932121	14.7321	16.2035	16	0.991919
R30A	5569	95	113.4	9.91647	121.674	5.6635	2.41	0.744746	3.91766	16.2714	24	0.99569
R30B	15077	94	106.667	7.51189	109.73	5.1736	2.14008	0.788913	4.73738	13.3741	20	0.998673
R30C	7697	73	80	7.11315	77.0731	4.08945	3.06233	0.926209	13.5518	11.1671	7	0.999091
R31A	20193	90	109	11.6122	110	5.36677	1.18209	0.383211	1.6213	12.133	19	0.999059
R31B	14163	110	127	10.993	119.719	5.301	2.34495	0.760737	4.17951	16.2438	17	0.9988
R31C	17857	144	162.4	9.91702	163.391	6.30318	3.10582	0.921884	12.8015	21.4038	24	0.998656
R32A	6323	92	109	10.9924	104.248	5.02895	2.22983	0.727567	3.67062	15.2591	17	0.997311
R32B	3044	103	117.056	7.76798	123.161	5.56471	3.10435	0.911871	11.3471	20.5878	23	0.992444
R32C	4404	91	114.1	13.1422	110.372	5.25317	2.7776	0.884985	8.69451	16.2294	22	0.995005
R33A	7005	124	143.118	9.89076	143.287	5.81421	2.90561	0.885701	8.74896	21.4016	26	0.996288
R33B	7762	135	160.2	12.6009	159.908	6.244	3.32477	0.937103	15.8991	23.2151	28	0.996393
R33C	6638	117	132.812	8.71346	136.951	5.9642	2.89805	0.89403	9.4366	20.1754	23	0.996535
R34A	18385	88	94.6	5.13553	95.3552	4.79853	1.86603	0.636049	2.74762	11.9968	12	0.999347
R34B	2334	89	101.214	7.43391	104.124	5.07177	3.1621	0.922234	12.8592	18.3338	19	0.991859
R34C	3566	79	89.9091	7.24432	90.362	4.56698	2.60664	0.850385	6.68382	14.3048	16	0.995513
R35A	5722	91	103.75	7.96351	105.68	5.1703	2.75919	0.896309	9.64401	15.3647	18	0.996854
R35B	4577	106	125.714	10.6336	127.153	5.72887	2.95801	0.906437	10.688	19.3834	24	0.994756
R35C	6347	98	123	13.2994	120.335	5.49828	2.55475	0.850996	6.71123	16.4482	25	0.996061
R36A	3747	98	140	21.8487	123.012	5.54048	2.76916	0.88231	8.49693	18.4205	28	0.992527
R36B	4929	78	102.429	15.1651	95.9682	4.86722	2.71147	0.883689	8.59761	13.1565	19	0.996145
R36C	3816	83	86.9286	3.33684	88.6112	4.47031	2.70431	0.876254	8.08108	14.9687	11	0.997117
